# Temporal analysis of physiological phenotypes identifies novel metabolic and genetic underpinnings of senescence in maize

**DOI:** 10.1101/2025.03.07.641920

**Authors:** Manwinder S. Brar, Rohit Kumar, Bharath Kunduru, Christopher S. McMahan, Nishanth Tharayil, Rajandeep S. Sekhon

## Abstract

Leaf senescence induces extensive metabolome reprogramming to optimize nutrient recycling, enhance resilience to abiotic and biotic stress, and improve productivity. However, the characterization of these metabolic shifts and the identification of key metabolites and pathways remains limited. We generated a temporal map of physiological and metabolic diversity in genetically diverse maize inbred lines varying for the staygreen trait. Combinatorial analysis of physiological and metabolic changes revealed substantial metabolic perturbations and identified 84 leaf metabolites associated with senescence. Non-staygreen inbred lines exhibited higher accumulation of primary metabolites including sugar alcohols such as mannitol and erythritol, and amino acids such as phenylalanine and arginine. In contrast, the staygreen inbred lines showed higher abundance of secondary metabolites, primarily phenylpropanoids, including caffeic acid, chlorogenic acid, and eriodictyol. Linking metabolome to the genome identified 56 novel candidate genes expressed in adult maize leaf that regulate metabolic flux during senescence. Reverse genetic analysis validated the role of naringenin chalcone and eriodictyol in both maize and Arabidopsis, demonstrating a conserved function of these phenylpropanoids in leaf senescence across monocots and dicots. Our study provides valuable insights into the coordinated physiological and metabolic changes driving leaf senescence and identifies novel genes underlying this complex developmental process.
