## Supplementary Dataset S1 for "Temporal analysis of physiological phenotypes identifies novel metabolic and genetic underpinnings of senescence in maize"

### Sheet: Supplementary Dataset 1
Supplementary Dataset S1: Phenotypic characterization of diverse inbred lines based on different physiological parameters
Genotype	Replication	Trait	24 DAA	27 DAA	30 DAA	33 DAA	36 DAA	42 DAA
B73	R1	Fv/Fm	0.79	0.81	0.76	0.77	0.48	0.13
B73	R2	Fv/Fm	0.77	0.81	0.77	0.77	0.59	0.19
B73	R3	Fv/Fm	0.79	0.8	0.78	0.77	0.59	0.27
PHG47	R1	Fv/Fm	0.8	0.79	0.79	0.77	0.59	0.11
PHG47	R2	Fv/Fm	0.79	0.8	0.77	0.76	0.6	0.09
PHG47	R3	Fv/Fm	0.8	0.79	0.77	0.77	0.58	0.11
A321	R1	Fv/Fm	0.77	0.78	0.76	0.77	0.59	0.08
A321	R2	Fv/Fm	0.79	0.78	0.77	0.78	0.63	0.04
A321	R3	Fv/Fm	0.8	0.8	0.77	0.77	0.61	0.11
R229	R1	Fv/Fm	0.77	0.79	0.77	0.77	0.54	0.22
R229	R2	Fv/Fm	0.77	0.78	0.76	0.66	0.64	0.25
R229	R3	Fv/Fm	0.8	0.81	0.77	0.77	0.61	0.16
PHM10	R1	Fv/Fm	0.77	0.78	0.77	0.78	0.68	0.34
PHM10	R2	Fv/Fm	0.8	0.79	0.77	0.77	0.65	0.32
PHM10	R3	Fv/Fm	0.79	0.81	0.79	0.79	0.59	0.34
OQ403	R1	Fv/Fm	0.78	0.77	0.77	0.73	0.46	0
OQ403	R2	Fv/Fm	0.82	0.79	0.78	0.73	0.54	0
OQ403	R3	Fv/Fm	0.8	0.79	0.77	0.75	0.48	0
A572	R1	Fv/Fm	0.77	0.78	0.77	0.77	0.61	0
A572	R2	Fv/Fm	0.8	0.79	0.77	0.54	0.5	0
A572	R3	Fv/Fm	0.79	0.79	0.78	0.74	0.44	0
Co257	R1	Fv/Fm	0.78	0.78	0.77	0.67	0.58	0
Co257	R2	Fv/Fm	0.77	0.78	0.77	0.62	0.34	0
Co257	R3	Fv/Fm	0.77	0.79	0.77	0.67	0.38	0
PHEG9	R1	Fv/Fm	0.77	0.78	0.77	0.76	0.73	0.5
PHEG9	R2	Fv/Fm	0.78	0.8	0.77	0.78	0.73	0.54
PHEG9	R3	Fv/Fm	0.78	0.78	0.77	0.78	0.73	0.5
LH123HT	R1	Fv/Fm	0.78	0.79	0.77	0.76	0.74	0.59
LH123HT	R2	Fv/Fm	0.8	0.8	0.76	0.78	0.77	0.63
LH123HT	R3	Fv/Fm	0.78	0.79	0.77	0.78	0.75	0.66
PHG39	R1	Fv/Fm	0.78	0.78	0.76	0.76	0.73	0.57
PHG39	R2	Fv/Fm	0.79	0.78	0.75	0.78	0.74	0.61
PHG39	R3	Fv/Fm	0.78	0.79	0.77	0.77	0.75	0.61
PHT11	R1	Fv/Fm	0.77	0.78	0.78	0.77	0.76	0.43
PHT11	R2	Fv/Fm	0.77	0.8	0.76	0.76	0.73	0.59
PHT11	R3	Fv/Fm	0.8	0.79	0.77	0.76	0.75	0.42
SD101	R1	Fv/Fm	0.79	0.79	0.77	0.77	0.76	0.64
SD101	R2	Fv/Fm	0.78	0.79	0.76	0.76	0.74	0.56
SD101	R3	Fv/Fm	0.78	0.78	0.77	0.77	0.74	0.63
PHBW8	R1	Fv/Fm	0.8	0.79	0.76	0.77	0.73	0.61
PHBW8	R2	Fv/Fm	0.8	0.79	0.78	0.78	0.75	0.67
PHBW8	R3	Fv/Fm	0.79	0.79	0.76	0.76	0.75	0.65
PHG35	R1	Fv/Fm	0.76	0.77	0.78	0.77	0.72	0.56
PHG35	R2	Fv/Fm	0.78	0.8	0.76	0.78	0.73	0.58
PHG35	R3	Fv/Fm	0.78	0.79	0.78	0.76	0.75	0.54
NC290A	R1	Fv/Fm	0.79	0.79	0.78	0.77	0.78	0.61
NC290A	R2	Fv/Fm	0.77	0.78	0.77	0.79	0.75	0.62
NC290A	R3	Fv/Fm	0.79	0.8	0.77	0.78	0.68	0.65
PHTE4	R1	Fv/Fm	0.8	0.79	0.77	0.77	0.72	0.64
PHTE4	R2	Fv/Fm	0.78	0.79	0.76	0.77	0.73	0.62
PHTE4	R3	Fv/Fm	0.77	0.78	0.76	0.77	0.74	0.67
PH207	R1	Fv/Fm	0.8	0.78	0.77	0.77	0.77	0.57
PH207	R2	Fv/Fm	0.79	0.78	0.77	0.77	0.74	0.6
PH207	R3	Fv/Fm	0.77	0.78	0.77	0.77	0.75	0.7
B14A	R1	Fv/Fm	0.79	0.8	0.78	0.76	0.75	0.54
B14A	R2	Fv/Fm	0.79	0.79	0.77	0.76	0.73	0.51
B14A	R3	Fv/Fm	0.78	0.79	0.77	0.76	0.73	0.53
B73	R1	SPAD	55.68	57.63	57.7	42.37	40.42	2.28
B73	R2	SPAD	54.62	55.58	54.1	48.62	38.63	13.43
B73	R3	SPAD	55.33	55.57	55.93	46.6	43.68	9.92
PHG47	R1	SPAD	56.07	54.2	53.93	50.5	21.5	5.07
PHG47	R2	SPAD	57.6	57.58	58.7	47.98	21.02	8.95
PHG47	R3	SPAD	54	55.83	58.48	55.88	23.23	9.72
A321	R1	SPAD	49.3	52.48	47.27	45.23	18.3	11.18
A321	R2	SPAD	52.4	47.55	50.25	43.37	11.22	9.52
A321	R3	SPAD	52.78	42.5	46.05	36.37	19.02	10.53
R229	R1	SPAD	55.62	54.78	51.42	39.47	24.18	0
R229	R2	SPAD	53.82	56.57	44.6	41.35	26.92	0
R229	R3	SPAD	55.68	55.27	50	35.72	23.35	0
PHM10	R1	SPAD	52.75	53.25	55.02	47.55	17.87	12.07
PHM10	R2	SPAD	53.57	54.92	54.72	44.15	23.55	17.15
PHM10	R3	SPAD	52.42	54.48	54.15	45.17	22.52	17.75
OQ403	R1	SPAD	56.98	56.79	53.97	49.38	34.03	4.77
OQ403	R2	SPAD	57.67	56.72	54.6	49.83	30.52	0
OQ403	R3	SPAD	57.95	56.56	54.08	46.88	27.03	6.1
A572	R1	SPAD	55.85	56.56	47.98	33.65	20.2	0
A572	R2	SPAD	55.82	57.45	46.95	20.08	16.7	3.58
A572	R3	SPAD	56.33	56.14	55.37	33.45	18.32	0
Co257	R1	SPAD	57.95	58.07	49.78	48.08	23.47	3.93
Co257	R2	SPAD	59.28	56.17	45.08	37.65	24.2	7.25
Co257	R3	SPAD	59.28	57.83	41.2	44.73	20.35	6.85
PHEG9	R1	SPAD	60.33	59.45	61	58.05	50.02	32.27
PHEG9	R2	SPAD	63.37	58.07	57.52	56.48	48.03	33.92
PHEG9	R3	SPAD	61.53	59.23	57.98	55.82	48.33	29
LH123HT	R1	SPAD	58.28	56.22	53.97	54.08	46.62	38.83
LH123HT	R2	SPAD	57.63	53.4	56.68	51.78	50.38	40.85
LH123HT	R3	SPAD	59.03	56.95	56.75	51.82	47.25	36.3
PHG39	R1	SPAD	45.72	39.93	45.02	43.92	38.28	22.12
PHG39	R2	SPAD	42.45	43.05	45	44.75	34.35	24.7
PHG39	R3	SPAD	49.15	48.97	46.32	43.88	37.28	23.02
PHT11	R1	SPAD	55.03	58.5	60.73	54.55	49.5	26.08
PHT11	R2	SPAD	55.32	58.78	57.18	53.9	49.77	30.63
PHT11	R3	SPAD	53.03	54.58	55.37	53.48	47.47	25.75
SD101	R1	SPAD	52.2	52.05	49.27	49.75	45.52	31.78
SD101	R2	SPAD	54.23	52.58	49.52	51.3	46	30.38
SD101	R3	SPAD	51.52	50.98	51.32	49.33	45.95	32.55
PHBW8	R1	SPAD	57.08	52.68	50.1	48.08	47.43	31.3
PHBW8	R2	SPAD	56.43	53.73	51.43	50.57	47.87	31.17
PHBW8	R3	SPAD	57.08	55.04	53.93	53.9	46.97	32.45
PHG35	R1	SPAD	53.18	49.27	51.75	51.65	44.32	33.42
PHG35	R2	SPAD	53.37	53.27	50.4	48.62	44.25	26.25
PHG35	R3	SPAD	54.25	52.67	50	51.45	44.4	25.88
NC290A	R1	SPAD	57.15	58.55	50.75	49.22	44.88	36.27
NC290A	R2	SPAD	57.53	56.23	50.5	47.63	43.77	35.08
NC290A	R3	SPAD	54.85	51.15	50.43	47.78	45.37	32.87
PHTE4	R1	SPAD	57.35	56.87	58.77	58.05	53.1	45.17
PHTE4	R2	SPAD	59.22	57.63	57.4	53.95	50.85	41.8
PHTE4	R3	SPAD	59.63	59.32	55.58	54.65	51.42	40.83
PH207	R1	SPAD	55.78	56.25	57.58	58.03	54.18	39.07
PH207	R2	SPAD	56.9	53.38	54.13	55.08	52	35.63
PH207	R3	SPAD	56.92	56.5	55.03	55.17	49.15	35.27
B14A	R1	SPAD	61.95	56.15	57.1	47.47	44.58	25.17
B14A	R2	SPAD	59.17	57.3	57.27	47.3	48	34.75
B14A	R3	SPAD	61.8	56.1	58.72	51.18	47.02	26.77
B73	R1	CO2 assimilation	34.03		35.56		11.2
B73	R2	CO2 assimilation	38.62		35.76		13.22
B73	R3	CO2 assimilation	36.75		35.53		11.1
PHG47	R1	CO2 assimilation	38.38		33.98		3.88
PHG47	R2	CO2 assimilation	37.57		37.21		5.04
PHG47	R3	CO2 assimilation	34.93		32.44		4.28
A321	R1	CO2 assimilation	37.97		36.15		2.86
A321	R2	CO2 assimilation	35.98		24.21		5.86
A321	R3	CO2 assimilation	31.88		29.4		3.09
R229	R1	CO2 assimilation	33.41		21.07		12.16
R229	R2	CO2 assimilation	31.2		27.17		12.15
R229	R3	CO2 assimilation	36.6		25.69		12.48
PHM10	R1	CO2 assimilation	34.47		32.39		12.14
PHM10	R2	CO2 assimilation	36.12		33.21		12.18
PHM10	R3	CO2 assimilation	34.55		31.77		13.37
OQ403	R1	CO2 assimilation	35.23		29.59		7.97
OQ403	R2	CO2 assimilation	37.2		35.13		11.34
OQ403	R3	CO2 assimilation	28.87		33.77		10.4
A572	R1	CO2 assimilation	31.26		13.98		4.86
A572	R2	CO2 assimilation	30.21		22.57		6.73
A572	R3	CO2 assimilation	32.23		21.75		4.42
Co257	R1	CO2 assimilation	36.74		14.18		8.79
Co257	R2	CO2 assimilation	35.61		13.49		4.53
Co257	R3	CO2 assimilation	33.31		12.78		6.8
PHEG9	R1	CO2 assimilation	37.44		32.78		21.73
PHEG9	R2	CO2 assimilation	40.99		32.09		22.69
PHEG9	R3	CO2 assimilation	40.61		35.07		24.86
LH123HT	R1	CO2 assimilation	43.01		35.68		30.02
LH123HT	R2	CO2 assimilation	44.87		37.55		26.88
LH123HT	R3	CO2 assimilation	48.71		42.36		26.64
PHG39	R1	CO2 assimilation	38.99		26.16		25.56
PHG39	R2	CO2 assimilation	34.25		23.33		25.01
PHG39	R3	CO2 assimilation	36.38		20.54		22.84
PHT11	R1	CO2 assimilation	36.77		31.41		28.17
PHT11	R2	CO2 assimilation	36.85		34.21		25.11
PHT11	R3	CO2 assimilation	34.67		34.26		24.01
SD101	R1	CO2 assimilation	39.78		35.05		21.13
SD101	R2	CO2 assimilation	42.53		32.23		17.38
SD101	R3	CO2 assimilation	39.48		29.64		23.33
PHBW8	R1	CO2 assimilation	37.57		30.4		24.3
PHBW8	R2	CO2 assimilation	34.2		35.57		33.09
PHBW8	R3	CO2 assimilation	38		31.26		28.65
PHG35	R1	CO2 assimilation	46.04		38.7		28.25
PHG35	R2	CO2 assimilation	42.99		39.82		27.18
PHG35	R3	CO2 assimilation	44.58		35.75		29.63
NC290A	R1	CO2 assimilation	34.9		35.23		22.78
NC290A	R2	CO2 assimilation	36.55		30.21		20.44
NC290A	R3	CO2 assimilation	35.35		28.87		22.25
PHTE4	R1	CO2 assimilation	41.35		37.16		32.32
PHTE4	R2	CO2 assimilation	46.42		37.2		31.42
PHTE4	R3	CO2 assimilation	41.11		35.33		34.55
PH207	R1	CO2 assimilation	33.68		38.42		34.02
PH207	R2	CO2 assimilation	37.51		38.79		32
PH207	R3	CO2 assimilation	36.56		38.74		34.57
B14A	R1	CO2 assimilation	33.68		31.13		22.39
B14A	R2	CO2 assimilation	34.12		29.02		19.46
B14A	R3	CO2 assimilation	35.52		31.64		18.3
B73	R1	ROS content	0.09	0.09	0.09	0.17	0.26	0.5
B73	R2	ROS content	0.08	0.08	0.07	0.16	0.25	0.48
B73	R3	ROS content	0.08	0.09	0.08	0.17	0.26	0.49
PHG47	R1	ROS content	0.07	0.08	0.16	0.19	0.38	3.48
PHG47	R2	ROS content	0.08	0.09	0.17	0.2	0.4	3.56
PHG47	R3	ROS content	0.08	0.09	0.17	0.19	0.39	3.51
A321	R1	ROS content	0.06	0.05	0.04	0.05	0.2	1.31
A321	R2	ROS content	0.04	0.03	0.02	0.03	0.17	1.24
A321	R3	ROS content	0.05	0.04	0.03	0.03	0.18	1.26
R229	R1	ROS content	0.09	0.07	0.06	0.22	0.45	1.74
R229	R2	ROS content	0.09	0.08	0.07	0.23	0.46	1.76
R229	R3	ROS content	0.08	0.06	0.05	0.21	0.44	1.71
PHM10	R1	ROS content	0.07	0.05	0.06	0.05	0.18	0.47
PHM10	R2	ROS content	0.05	0.04	0.05	0.04	0.16	0.38
PHM10	R3	ROS content	0.06	0.05	0.05	0.05	0.18	0.43
OQ403	R1	ROS content	0.07	0.06	0.06	0.06	0.28	0.92
OQ403	R2	ROS content	0.05	0.05	0.05	0.05	0.27	0.85
OQ403	R3	ROS content	0.06	0.06	0.06	0.06	0.28	0.9
A572	R1	ROS content	0.12	0.12	0.11	0.34	1.65	3.85
A572	R2	ROS content	0.11	0.1	0.1	0.33	1.61	3.8
A572	R3	ROS content	0.11	0.11	0.1	0.34	1.63	3.84
Co257	R1	ROS content	0.08	0.11	0.15	0.05	0.1	0.2
Co257	R2	ROS content	0.09	0.12	0.16	0.06	0.1	0.22
Co257	R3	ROS content	0.07	0.1	0.13	0.05	0.09	0.2
PHEG9	R1	ROS content	0.08	0.08	0.08	0.07	0.1	0.07
PHEG9	R2	ROS content	0.09	0.1	0.09	0.09	0.12	0.08
PHEG9	R3	ROS content	0.09	0.09	0.09	0.08	0.11	0.08
LH123HT	R1	ROS content	0.07	0.07	0.07	0.09	0.09	0.12
LH123HT	R2	ROS content	0.06	0.06	0.06	0.08	0.09	0.11
LH123HT	R3	ROS content	0.06	0.06	0.06	0.08	0.08	0.1
PHG39	R1	ROS content	0.08	0.08	0.09	0.06	0.07	0.05
PHG39	R2	ROS content	0.07	0.07	0.07	0.05	0.05	0.04
PHG39	R3	ROS content	0.08	0.08	0.08	0.06	0.06	0.05
PHT11	R1	ROS content	0.06	0.07	0.06	0.09	0.07	0.09
PHT11	R2	ROS content	0.07	0.07	0.07	0.09	0.07	0.09
PHT11	R3	ROS content	0.05	0.06	0.05	0.08	0.06	0.07
SD101	R1	ROS content	0.07	0.06	0.07	0.07	0.07	0.06
SD101	R2	ROS content	0.06	0.06	0.06	0.06	0.06	0.06
SD101	R3	ROS content	0.05	0.05	0.06	0.05	0.06	0.05
PHBW8	R1	ROS content	0.05	0.05	0.05	0.03	0.04	0.07
PHBW8	R2	ROS content	0.06	0.07	0.06	0.04	0.05	0.07
PHBW8	R3	ROS content	0.05	0.06	0.05	0.04	0.04	0.07
PHG35	R1	ROS content	0.06	0.07	0.06	0.07	0.08	0.08
PHG35	R2	ROS content	0.05	0.07	0.06	0.07	0.07	0.08
PHG35	R3	ROS content	0.05	0.06	0.05	0.06	0.06	0.07
NC290A	R1	ROS content	0.06	0.06	0.06	0.08	0.05	0.03
NC290A	R2	ROS content	0.07	0.07	0.06	0.08	0.05	0.04
NC290A	R3	ROS content	0.05	0.05	0.05	0.07	0.04	0.03
PHTE4	R1	ROS content	0.07	0.06	0.07	0.1	0.1	0.08
PHTE4	R2	ROS content	0.09	0.08	0.09	0.11	0.11	0.09
PHTE4	R3	ROS content	0.08	0.07	0.08	0.1	0.11	0.08
PH207	R1	ROS content	0.06	0.06	0.13	0.03	0.04	0.06
PH207	R2	ROS content	0.05	0.05	0.11	0.03	0.04	0.05
PH207	R3	ROS content	0.04	0.05	0.11	0.02	0.03	0.05
B14A	R1	ROS content	0.07	0.09	0.12	0.08	0.08	0.1
B14A	R2	ROS content	0.06	0.08	0.11	0.07	0.07	0.08
B14A	R3	ROS content	0.07	0.09	0.12	0.07	0.07	0.09
B73	R1	C/N ratio	14.3		14.3		16.6	19.1
B73	R2	C/N ratio	13.9		15.3		18	19
B73	R3	C/N ratio	14.5		14.7		18.2	18.9
PHG47	R1	C/N ratio	12.2		12.3		19.5	19.6
PHG47	R2	C/N ratio	11.5		13.5		15.7	19.8
PHG47	R3	C/N ratio	11.5		12.7		18.4	19.5
A321	R1	C/N ratio	12.9		15.9		22.1	19.4
A321	R2	C/N ratio	13.4		15.6		18.5	15.9
A321	R3	C/N ratio	14.3		16.8		20.5	18
R229	R1	C/N ratio	15.9		15.3		20.4	19.5
R229	R2	C/N ratio	16.5		18.6		20.1	23.2
R229	R3	C/N ratio	16.3		18.6		20.2	20.5
PHM10	R1	C/N ratio	14.3		17.5		21.6	21.8
PHM10	R2	C/N ratio	14		17.3		23.6	20.2
PHM10	R3	C/N ratio	16.5		16.5		22.7	25.1
OQ403	R1	C/N ratio	14.3		15.2		29.7	27.7
OQ403	R2	C/N ratio	14.4		26.1		26.9	18.4
OQ403	R3	C/N ratio	14.4		27.6		28.5	29
A572	R1	C/N ratio	14.2		14.3		17.8	20.5
A572	R2	C/N ratio	14.1		15.2		19.6	17.4
A572	R3	C/N ratio	13.7		13.8		18.5	20.2
Co257	R1	C/N ratio	15		20		22.7	22.2
Co257	R2	C/N ratio	17.2		23.8		25.7	22.3
Co257	R3	C/N ratio	15.9		22.3		25.3	23.1
PHEG9	R1	C/N ratio	12.9		13.3		14.9	19.3
PHEG9	R2	C/N ratio	14.2		14.8		15.6	22.1
PHEG9	R3	C/N ratio	14.4		14.1		15.1	17
LH123HT	R1	C/N ratio	13.7		15		16.3	17.9
LH123HT	R2	C/N ratio	14		14.7		16.2	18.7
LH123HT	R3	C/N ratio	14.9		15		17.6	19.6
PHG39	R1	C/N ratio	15.4		16.2		19.8	23.2
PHG39	R2	C/N ratio	15.2		16.8		21.5	23.6
PHG39	R3	C/N ratio	16.4		18.9		21.3	26.5
PHT11	R1	C/N ratio	15.2		17.3		17.9	23.1
PHT11	R2	C/N ratio	14.8		16.4		16.6	25
PHT11	R3	C/N ratio	15		15.8		19.7	22.5
SD101	R1	C/N ratio	15		17.2		19	24.2
SD101	R2	C/N ratio	14.7		17.7		19.8	23.6
SD101	R3	C/N ratio	15.6		18		20.1	23.6
PHBW8	R1	C/N ratio	14		15.9		17.6	22.8
PHBW8	R2	C/N ratio	14.6		15.8		18.9	25.2
PHBW8	R3	C/N ratio	14.2		15.5		18.1	19.8
PHG35	R1	C/N ratio	15.1		14.4		17.7	20.5
PHG35	R2	C/N ratio	17.1		16		18.2	19.5
PHG35	R3	C/N ratio	16.6		15.8		16.9	22.1
NC290A	R1	C/N ratio	15.4		15.1		18.4	22.5
NC290A	R2	C/N ratio	15.9		16.1		19.2	20.2
NC290A	R3	C/N ratio	15.1		15.5		17.9	20.5
PHTE4	R1	C/N ratio	12.5		14.5		15.1	18.1
PHTE4	R2	C/N ratio	13		14.4		15.4	18.8
PHTE4	R3	C/N ratio	12.6		14.4		15.7	17.7
PH207	R1	C/N ratio	13.1		15.7		17.1	19.4
PH207	R2	C/N ratio	14.1		16.5		18	17.4
PH207	R3	C/N ratio	15.3		15.2		18.3	20.2
B14A	R1	C/N ratio	13.6		14.2		15.7	17.9
B14A	R2	C/N ratio	14.5		15.3		17.6	18.5
B14A	R3	C/N ratio	14.6		14.8		16.8	17.4
