## Supplementary Dataset S3 for "Temporal analysis of physiological phenotypes identifies novel metabolic and genetic underpinnings of senescence in maize"

### Sheet: Sheet 1
Supplementary Dataset S3: Identification of genes encoding enzymes catalyzing the biosynthesis of different primary and secondary metabolites using corncyc database
#	Metabolite	Metabolite type	Pathway	Enzyme	Gene ID	Expression in leaf	Coexpression network	Reference
1	Mannitol	Primary Metabolite	Mannitol Biosynthesis	Mannitol phosphatase	Zm00001eb113090	Yes	-
2	Arabitol	Primary Metabolite			No	-	-
3	Maltose	Primary Metabolite			No	-	-
4	Lysine	Primary Metabolite	L-lysine biosynthesis VI	Diaminopimelate decarboxylase	Zm00001eb406820	Yes	Yes
					Zm00001eb164230	-	-
5	Arginine	Primary Metabolite	L-arginine biosynthesis I	Argininosuccinate lyase	Zm00001eb396370	Yes	-
6	Galactitol	Primary Metabolite			No	-	-
7	Iso-erythritol	Primary Metabolite			No	-	-
8	Isoleucine	Primary Metabolite			No	-	-
9	Xylose	Primary Metabolite			No	-	-
10	Leucine	Primary Metabolite	L-leucine biosynthesis	Leucine transaminase	Zm00001eb404340	Yes	-	Diebold et al., 2002
					Zm00001eb074240	Yes	-
					Zm00001eb022930	Yes	-
					Zm00001eb017520	Yes	-
					Zm00001eb009540	Yes	Yes
11	Phenylalanine	Primary Metabolite	L-phenylalanine biosynthesis II	Arogenate dehydratase	Zm00001eb084260	-	-	Holding et al., 2010
					Zm00001eb096110	-	-
					Zm00001eb217510	-	-
					Zm00001eb220150	-	-
					Zm00001eb322550	-	-
					Zm00001eb390770	-	-
					Zm00001eb227480	Yes	-
					Zm00001eb227560	-	-
					Zm00001eb272620	-	-
					Zm00001eb383660	Yes	-
					Zm00001eb397170	-	-
					Zm00001eb404610	-	-
					Zm00001eb421790	-	-
12	a-Ketoglutarate	Primary Metabolite	TCA cycle II (plants and fungi)	Isocitrate dehydrogenase	Zm00001eb013290	-	-	Liu et al., 2019
					Zm00001eb128830	-	-
					Zm00001eb183760	-	-
					Zm00001eb246080	-	-
					Zm00001eb332780	-	-
					Zm00001eb434270	Yes	-
					Zm00001eb296460	Yes	-
					Zm00001eb424940	-	-
13	Methionine	Primary Metabolite	L-methionine biosynthesis II	Methionine synthase	Zm00001eb221530	-	-
14	Arabinose	Primary Metabolite			No	-	-
15	Asparagine	Primary Metabolite	L-asparagine biosynthesis I	L-aspartate:L-glutamine amido-ligase	Zm00001eb013430	Yes	Yes	Todd et al., 2008
					Zm00001eb029510	-	-
					Zm00001eb036060	-	-
					Zm00001eb036070	-	-
					Zm00001eb103520	-	-
					Zm00001eb103530	-	-
					Zm00001eb163240	-	-
					Zm00001eb349970	-	-
					Zm00001eb349980	-	-
					Zm00001eb380080	Yes	-
					Zm00001eb396990	Yes	-
16	Citric acid	Primary Metabolite	TCA cycle II (plants and fungi)	Citrate synthase	Zm00001eb206090	Yes	Yes	Liu et al., 2019
					Zm00001eb206100	Yes	-
					Zm00001eb236450	-	-
					Zm00001eb239300	-	-
17	Isocitric acid	Primary Metabolite			No	-	-
18	Fructose-6-Phosphate	Primary Metabolite			No	-	-
19	Valine	Primary Metabolite			No	-	-
20	Aspartic acid	Primary Metabolite	Cyanide detoxification I	Cyanoalanine nitrilase	Zm00001eb068280	-	-
					Zm00001eb144460	-	-
					Zm00001eb278900	-	-
					Zm00001eb332070	-	-
					Zm00001eb362310	-	-
					Zm00001eb433970	-	-
					Zm00001eb185550	Yes	-
21	Ribose	Primary Metabolite			No	-	-
22	Alanine	Primary Metabolite	L-alanine biosynthesis II	Glutamate-pyruvate aminotransferase	Zm00001eb028030	Yes	-
					Zm00001eb085390	-	-
					Zm00001eb109370	-	-
					Zm00001eb118240	Yes	-
					Zm00001eb223670	-	-
					Zm00001eb223680	-	-
					Zm00001eb313780	-	-
					Zm00001eb327530	-	-
					Zm00001eb333090	-	-
					Zm00001eb118230	-	-
23	Histidine	Primary Metabolite	L-histidine biosynthesis	Histidine dehydrogenase	Zm00001eb059830	Yes	-
24	Tyrosine	Primary Metabolite	L-tyrosine biosynthesis II	Arogenate dehydrogenase	Zm00001eb383660	Yes	-
25	Succinic acid	Primary Metabolite	TCA cycle II (plants and fungi)	Succinyl-CoA synthetase	Zm00001eb107590	Yes	-	Liu et al., 2019
					Zm00001eb185030	Yes	-
					Zm00001eb247500	-	-
					Zm00001eb277730	-	-
					Zm00001eb283930	-	-
					Zm00001eb325420	Yes	-
26	Sorbitol	Primary Metabolite			No	-	-
27	Lactose	Primary Metabolite			No	-	-
28	Shikimic acid	Primary Metabolite	Chorismate biosynthesis from 3-dehydroquinate	Shikimate dehydrogenase	Zm00001eb131900	Yes	-
					Zm00001eb137730	-	-
					Zm00001eb410660	Yes	-
29	Malic acid	Primary Metabolite			No	-	-
30	Glycine	Primary Metabolite	Glycine biosynthesis	Glycine hydroxymethyltransferase	Zm00001eb030210	-	-
					Zm00001eb056550	-	-
					Zm00001eb093230	-	-
					Zm00001eb146170	Yes	-
					Zm00001eb170020	-	-
					Zm00001eb345190	-	-
					Zm00001eb366470	-	-
				Glycine transaminase	Zm00001eb034260	Yes	Yes
					Zm00001eb118240	Yes	-
					Zm00001eb134940	-	-
					Zm00001eb298440	Yes	-
					Zm00001eb118230	-	-
				Threonine aldolase	Zm00001eb017590	-	-	Joshi et al., 2006
					Zm00001eb077630	-	-
					Zm00001eb077640	Yes	Yes
					Zm00001eb212490	-	-
					Zm00001eb244740	-	-
					Zm00001eb426650	-	-
31	Glutamine	Primary Metabolite	L-glutamine biosynthesis I	Glutamine synthetase	Zm00001eb009090	Yes	-	Martin et al., 2006
					Zm00001eb031620	-	-
					Zm00001eb046790	-	-
					Zm00001eb054990	-	-
					Zm00001eb056640	-	-
					Zm00001eb059870	-	-
					Zm00001eb162900	-	-
					Zm00001eb190340	Yes	-
					Zm00001eb253820	Yes	Yes
					Zm00001eb320250	-	-
					Zm00001eb390320	-	-
					Zm00001eb398810	-	-
					Zm00001eb399860	-	-
					Zm00001eb432580	Yes	-
32	Cysteine	Primary Metabolite	L-cysteine biosynthesis I	Cysteine synthase	Zm00001eb008720	-	-
					Zm00001eb032380	Yes	-
					Zm00001eb041360	-	-
					Zm00001eb083230	-	-
					Zm00001eb088500	-	-
					Zm00001eb127210	Yes	-
					Zm00001eb149880	-	-
					Zm00001eb333980	-	-
					Zm00001eb376790	-	-
					Zm00001eb376890	-	-
					Zm00001eb376900	-	-
					Zm00001eb376930	-	-
					Zm00001eb376970	-	-
33	Glucose-6-Phosphate	Primary Metabolite	Sucrose biosynthesis I (from photosynthesis)	Glucose-6-phosphate isomerase	Zm00001eb059230	Yes	-
					Zm00001eb101090	Yes	-
					Zm00001eb315420	Yes	-
34	Glucose	Primary Metabolite			No	-	-
35	Maltitol	Primary Metabolite			No	-	-
36	Tryptophan	Primary Metabolite	L-tryptophan biosynthesis	Tryptophan synthase	Zm00001eb060880	Yes	-
					Zm00001eb165610	-	-
					Zm00001eb173100	-	-
					Zm00001eb301540	Yes	Yes
					Zm00001eb387730	-	-
					Zm00001eb416990	-	-
					Zm00001eb060830	-	-
					Zm00001eb060880	Yes	-
					Zm00001eb165610	-	-
					Zm00001eb173100	-	-
					Zm00001eb301540	Yes	-
					Zm00001eb387730	-	-
					Zm00001eb416990	-	-
37	Fumaric acid	Primary Metabolite	TCA cycle II (plants and fungi)	Succinate dehydrogenase	Zm00001eb017710	-	-	Liu et al., 2019
					Zm00001eb018220	-	-
					Zm00001eb044740	-	-
					Zm00001eb069360	-	-
					Zm00001eb071910	-	-
					Zm00001eb097190	-	-
					Zm00001eb097260	-	-
					Zm00001eb100150	-	-
					Zm00001eb117970	-	-
					Zm00001eb173490	-	-
					Zm00001eb173990	Yes	-
					Zm00001eb175570	-	-
					Zm00001eb221180	-	-
					Zm00001eb229330	-	-
					Zm00001eb261270	-	-
					Zm00001eb290870	-	-
					Zm00001eb299550	-	-
					Zm00001eb306180	-	-
					Zm00001eb315360	-	-
					Zm00001eb337870	-	-
					Zm00001eb358070	-	-
					Zm00001eb375150	-	-
					Zm00001eb422230	-	-
					Zm00001eb442300	-	-
38	Proline	Primary Metabolite	Proline biosynthesis (from L-glutamate)	Pyrroline-5-carboxylate reductase	Zm00001eb141220	Yes	-
39	Fructose	Primary Metabolite			No	-	-
40	Xylitol	Primary Metabolite			No	-	-
41	Threonine	Primary Metabolite	L-threonine biosynthesis	Threonine synthase	Zm00001eb022690	-	-	Thomazeau et al., 2001
					Zm00001eb088230	-	-
					Zm00001eb156020	-	-
					Zm00001eb249030	-	-
					Zm00001eb284240	-	-
					Zm00001eb294790	Yes	-
42	Serine	Primary Metabolite		3-phosphoserine aminotransferase	Zm00001eb004390	Yes	-
43	Chlorogenic acid	Secondary Metabolite	Chlorogenic acid biosynthesis I	NADPH:oxygen oxidoreductase	Zm00001eb001420	-	-
					Zm00001eb048540	-	-
					Zm00001eb094980	-	-
					Zm00001eb124660	-	-
					Zm00001eb150550	Yes	-
					Zm00001eb291460	Yes	-
44	Ferulic acid	Secondary Metabolite		Caffeate O-methyltransferase	Zm00001eb172420	Yes	-
45	2-Naphthylamine	Secondary Metabolite			No	-	-
46	Eriodictyol	Secondary Metabolite	Flavonoid biosynthesis	Flavonoid 3' hydroxylase (pr1)	Zm00001eb245960	Yes	Yes
47	NP-016437	Secondary Metabolite			No	-	-
48	Uracil	Secondary Metabolite	Pyrimidine ribonucleosides salvage II	Uridine nucleosidase	Zm00001eb039560	Yes	-
					Zm00001eb176090	-	-
					Zm00001eb240690	-	-
49	Esculin	Secondary Metabolite			No	-	-
50	N-α-L-Acetyl-arginine	Secondary Metabolite			No	-	-
51	NP-021018	Secondary Metabolite			No	-	-
52	Tyramine	Secondary Metabolite	Hydroxycinnamic acid tyramine amides biosynthesis	Tyrosine decarboxylase	Zm00001eb006420	-	-
					Zm00001eb006440	-	-
					Zm00001eb048560	-	-
					Zm00001eb292480	Yes	-
53	Rutin	Secondary Metabolite			No	-	-
54	Kaempferol, In-source fragment of Kaempferol-O-deoxyhexoseglucoside (m/z595 1661)	Secondary Metabolite	Flavonol biosynthesis	Flavonol synthase1	Zm00001eb256020	Yes	-
				Flavonol synthase2	Zm00001eb256000	-	-
55	Kynurenic acid	Secondary Metabolite			No	-	-
56	Xanthurenic acid	Secondary Metabolite			No	-	-
57	(3R,5R)-1,3,5-Trihydroxy-4-{[(2E)-3-(4-hydroxy-3-methoxyphenyl)-2-propenoyl]oxy}cyclohexanecarboxylicacid	Secondary Metabolite			No	-	-
58	Pantothenicacid 4'-O-b-D-glucoside	Secondary Metabolite			No	-	-
59	Caffeoyl-O-glucoside	Secondary Metabolite			No	-	-
60	Cynaroside (luteolin-7-O-glucoside)	Secondary Metabolite		Uridine diphosphate glycosyltransferase2	Zm00001eb380880	Yes	-
61	4-Hydroxybenzaldehyde	Secondary Metabolite			No	-	-
62	1-Aminocyclohexanecarboxylic acid	Secondary Metabolite			No	-	-
63	Sinapinic acid	Secondary Metabolite			No	-	-
64	(4S)-4-hydroxy-3,5,5-trimethyl-4-[(1E)-3-{[(2R,3R,4S,5S,6R)-3,4,5-trihydroxy-6-(hydroxymethyl)oxan-2-yl]oxy}but-1-en-1-yl]cyclohex-2-en-1-one	Secondary Metabolite			No	-	-
65	5,7-dihydroxy-6-methoxy-2-(4-{[(2S,3R,4S,5S,6R)-3,4,5-trihydroxy-6-(hydroxymethyl)oxan-2-yl]oxy}phenyl)-4H-chromen-4-one	Secondary Metabolite			No	-	-
66	Pulegone	Secondary Metabolite			No	-	-
67	Naringenin Chalcone	Secondary Metabolite	Flavonoid biosynthesis	Chalcone synthase (c2)	Zm00001eb198030	Yes	Yes
				Chalcone synthase (whp1)	Zm00001eb113440	-	-
68	Adenosine5'-monophosphate	Secondary Metabolite	Flavonoid biosynthesis	4-coumarate--CoA ligase	Zm00001eb002380	-	-
					Zm00001eb004210	-	-
					Zm00001eb040790	-	-
					Zm00001eb178360	-	-
					Zm00001eb187910	-	-
					Zm00001eb233720	Yes	Yes
					Zm00001eb298620	-	-
					Zm00001eb389420	-	-
Diebold R, Schuster J, Däschner K, Binder S (2002) The Branched-Chain Amino Acid Transaminase Gene Family in Arabidopsis Encodes Plastid and Mitochondrial Proteins. Plant Physiology 129: 540-550
Holding DR, Meeley RB, Hazebroek J, Selinger D, Gruis F, Jung R, Larkins BA (2010) Identification and characterization of the maize arogenate dehydrogenase gene family. J Exp Bot 61: 3663-3673
Joshi V, Laubengayer KM, Schauer N, Fernie AR, Jander G (2006) Two Arabidopsis threonine aldolases are nonredundant and compete with threonine deaminase for a common substrate pool. Plant Cell 18: 3564-3575
Liu Y, Qu J, Zhang L, Xu X, Wei G, Zhao Z, Ren M, Cao M (2019) Identification and characterization of the TCA cycle genes in maize. BMC Plant Biology 19: 592
Martin A, Lee J, Kichey T, et al., (2006) Two cytosolic glutamine synthetase isoforms of maize are specifically involved in the control of grain production. Plant Cell 18: 3252-3274
Thomazeau K, Curien G, Dumas R, Biou V (2001) Crystal structure of threonine synthase from Arabidopsis thaliana. Protein Sci 10: 638-648
Todd J, Screen S, Crowley J, Peng J, Andersen S, Brown T, Qi Q, Fabbri B, Duff SMG (2008) Identification and characterization of four distinct asparagine synthetase (AsnS) genes in maize (Zea mays L.). Plant Science 175: 799-808
